# Large single-locus effects for maturation timing are mediated via body condition in Atlantic salmon

**DOI:** 10.1101/780437

**Authors:** Paul V Debes, Nikolai Piavchenko, Annukka Ruokolainen, Outi Ovaskainen, Jacqueline E Moustakas-Verho, Noora Parre, Tutku Aykanat, Jaakko Erkinaro, Craig R Primmer

## Abstract

Maturation timing is a pivotal life-history trait balancing probabilities between mortality and reproduction. Environmental vs. genetic contributions to traits associated with maturation initiation, such as growth and body condition, remain uncertain because of difficulties in determining causality. In Atlantic salmon, maturation timing associates with a large-effect locus around *vgll3*, but how this locus affects maturation remains unknown. We combined controlled breeding with common-garden experimentation at two temperatures and show that *vgll3* effects on maturation of males express primarily via body condition, which we demonstrate in the males’ non-maturing female relatives, thus avoiding reverse causality. Between homozygous *vgll3* genotypes, maturation probability differed several folds and female condition differed 2% in both temperature environments. *Vgll3* effects explained 25 and 16% of maturation probability heritability and 15 and 6% of female condition heritability, in the warm and cold environment, respectively. Non-significant *vgll3* effects on female length were antagonistic to those on condition but of equal proportional size. When controlling for *vgll3* effects, genetic correlations changed antagonistically between both maturation and condition vs. growth, suggesting *vgll3* as a resource-allocation locus. The results support large *vgll3* maturation effects being mediated via environmentally stable body condition effects, enabling rapid co-evolution between the life-history traits.
