## Supplementary material for "Large single-locus effects for maturation timing are mediated via body condition in Atlantic salmon": electronic enhancements

### Sheet: File A1 - G
File A1. Additive genetic covariance matrix (G). Estimates are for water-temperature-specific male and female condition (CON), male and female length (LEN) and male maturation probability (MAT) when either excluding or including additive vgll3 effects and proportion of variance explained by vgll. Matrices contain mean and lower or upper 95% credible interval estimates across 1000 iterations.
vgll3 not in model												vgll3 in model												% vgll3
mean	CON.Fem:Cold:CON.Fem:Cold	CON.Mal:Cold:CON.Mal:Cold	LEN.Fem:Cold:LEN.Fem:Cold	LEN.Mal:Cold:LEN.Mal:Cold	MAT:Cold:MAT:Cold	CON.Fem:Warm:CON.Fem:Warm	CON.Mal:Warm:CON.Mal:Warm	LEN.Fem:Warm:LEN.Fem:Warm	LEN.Mal:Warm:LEN.Mal:Warm	MAT:Warm:MAT:Warm		mean	CON.Fem:Cold:CON.Fem:Cold	CON.Mal:Cold:CON.Mal:Cold	LEN.Fem:Cold:LEN.Fem:Cold	LEN.Mal:Cold:LEN.Mal:Cold	MAT:Cold:MAT:Cold	CON.Fem:Warm:CON.Fem:Warm	CON.Mal:Warm:CON.Mal:Warm	LEN.Fem:Warm:LEN.Fem:Warm	LEN.Mal:Warm:LEN.Mal:Warm	MAT:Warm:MAT:Warm		mean	CON.Fem:Cold:CON.Fem:Cold	CON.Mal:Cold:CON.Mal:Cold	LEN.Fem:Cold:LEN.Fem:Cold	LEN.Mal:Cold:LEN.Mal:Cold	MAT:Cold:MAT:Cold	CON.Fem:Warm:CON.Fem:Warm	CON.Mal:Warm:CON.Mal:Warm	LEN.Fem:Warm:LEN.Fem:Warm	LEN.Mal:Warm:LEN.Mal:Warm	MAT:Warm:MAT:Warm
CON.Fem:Cold:CON.Fem:Cold	0.275025	0.222049	-0.0207944	-0.0372704	0.00916726	0.214647	0.265641	-0.0401153	-0.0386946	0.115038		CON.Fem:Cold:CON.Fem:Cold	0.255891	0.201849	-0.027503	-0.0391087	-0.065686	0.180537	0.185093	-0.0386885	-0.0427996	-0.0619331		CON.Fem:Cold:CON.Fem:Cold	6.95725
CON.Mal:Cold:CON.Mal:Cold	0.222049	0.236539	0.000969872	-0.0152991	0.0572389	0.202862	0.283276	-0.0132388	-0.00720943	0.197298		CON.Mal:Cold:CON.Mal:Cold	0.201849	0.223142	-0.00516961	-0.0166992	-0.0194498	0.17094	0.212407	-0.0121188	-0.0119446	0.0145035		CON.Mal:Cold:CON.Mal:Cold		5.66376
LEN.Fem:Cold:LEN.Fem:Cold	-0.0207944	0.000969872	0.21999	0.170225	0.156482	0.0136229	0.0365846	0.149303	0.13553	0.201243		LEN.Fem:Cold:LEN.Fem:Cold	-0.027503	-0.00516961	0.230237	0.18007	0.160388	0.0113978	0.04854	0.158288	0.144416	0.200688		LEN.Fem:Cold:LEN.Fem:Cold			-4.65779
LEN.Mal:Cold:LEN.Mal:Cold	-0.0372704	-0.0152991	0.170225	0.184172	0.125316	-0.00272781	0.0198948	0.145766	0.140606	0.155514		LEN.Mal:Cold:LEN.Mal:Cold	-0.0391087	-0.0166992	0.18007	0.191473	0.137981	0.000611148	0.0392291	0.15129	0.147374	0.177656		LEN.Mal:Cold:LEN.Mal:Cold				-3.96384
MAT:Cold:MAT:Cold	0.00916726	0.0572389	0.156482	0.125316	0.931255	0.0887893	0.223032	0.0920528	0.0626381	0.99547		MAT:Cold:MAT:Cold	-0.065686	-0.0194498	0.160388	0.137981	0.695918	-0.00473733	0.0787643	0.099458	0.0623001	0.532795		MAT:Cold:MAT:Cold					25.271
CON.Fem:Warm:CON.Fem:Warm	0.214647	0.202862	0.0136229	-0.00272781	0.0887893	0.242294	0.280465	-0.00729562	-0.00490321	0.253894		CON.Fem:Warm:CON.Fem:Warm	0.180537	0.17094	0.0113978	0.000611148	-0.00473733	0.198625	0.194548	-0.000778551	-0.00426555	0.0434629		CON.Fem:Warm:CON.Fem:Warm						18.0233
CON.Mal:Warm:CON.Mal:Warm	0.265641	0.283276	0.0365846	0.0198948	0.223032	0.280465	0.506859	0.0321069	0.0407715	0.524604		CON.Mal:Warm:CON.Mal:Warm	0.185093	0.212407	0.04854	0.0392291	0.0787643	0.194548	0.390819	0.0523288	0.0525247	0.197386		CON.Mal:Warm:CON.Mal:Warm							22.894
LEN.Fem:Warm:LEN.Fem:Warm	-0.0401153	-0.0132388	0.149303	0.145766	0.0920528	-0.00729562	0.0321069	0.168648	0.154151	0.131812		LEN.Fem:Warm:LEN.Fem:Warm	-0.0386885	-0.0121188	0.158288	0.15129	0.099458	-0.000778551	0.0523288	0.171759	0.156533	0.151002		LEN.Fem:Warm:LEN.Fem:Warm								-1.84453
LEN.Mal:Warm:LEN.Mal:Warm	-0.0386946	-0.00720943	0.13553	0.140606	0.0626381	-0.00490321	0.0407715	0.154151	0.199461	0.114311		LEN.Mal:Warm:LEN.Mal:Warm	-0.0427996	-0.0119446	0.144416	0.147374	0.0623001	-0.00426555	0.0525247	0.156533	0.202578	0.120753		LEN.Mal:Warm:LEN.Mal:Warm									-1.56311
MAT:Warm:MAT:Warm	0.115038	0.197298	0.201243	0.155514	0.99547	0.253894	0.524604	0.131812	0.114311	2.24594		MAT:Warm:MAT:Warm	-0.0619331	0.0145035	0.200688	0.177656	0.532795	0.0434629	0.197386	0.151002	0.120753	1.16218		MAT:Warm:MAT:Warm										48.2543
lower	CON.Fem:Cold:CON.Fem:Cold	CON.Mal:Cold:CON.Mal:Cold	LEN.Fem:Cold:LEN.Fem:Cold	LEN.Mal:Cold:LEN.Mal:Cold	MAT:Cold:MAT:Cold	CON.Fem:Warm:CON.Fem:Warm	CON.Mal:Warm:CON.Mal:Warm	LEN.Fem:Warm:LEN.Fem:Warm	LEN.Mal:Warm:LEN.Mal:Warm	MAT:Warm:MAT:Warm		lower	CON.Fem:Cold:CON.Fem:Cold	CON.Mal:Cold:CON.Mal:Cold	LEN.Fem:Cold:LEN.Fem:Cold	LEN.Mal:Cold:LEN.Mal:Cold	MAT:Cold:MAT:Cold	CON.Fem:Warm:CON.Fem:Warm	CON.Mal:Warm:CON.Mal:Warm	LEN.Fem:Warm:LEN.Fem:Warm	LEN.Mal:Warm:LEN.Mal:Warm	MAT:Warm:MAT:Warm
CON.Fem:Cold:CON.Fem:Cold	0.133339	0.120737	-0.112185	-0.139607	-0.207026	0.101102	0.107546	-0.125467	-0.132702	-0.164175		CON.Fem:Cold:CON.Fem:Cold	0.123779	0.096636	-0.127888	-0.123416	-0.287819	0.0886716	0.0561005	-0.124383	-0.125359	-0.305802
CON.Mal:Cold:CON.Mal:Cold	0.120737	0.113881	-0.0853853	-0.105987	-0.128175	0.101181	0.130174	-0.0939613	-0.0884632	-0.0901769		CON.Mal:Cold:CON.Mal:Cold	0.096636	0.108807	-0.0926752	-0.0979295	-0.197968	0.0755155	0.0873709	-0.0887653	-0.096626	-0.22307
LEN.Fem:Cold:LEN.Fem:Cold	-0.112185	-0.0853853	0.121251	0.0890403	-0.00812787	-0.0646164	-0.0887657	0.0751008	0.0583508	-0.0406211		LEN.Fem:Cold:LEN.Fem:Cold	-0.127888	-0.0926752	0.127757	0.0918611	-0.0163984	-0.06852	-0.0658955	0.0795945	0.0614305	0.00665443
LEN.Mal:Cold:LEN.Mal:Cold	-0.139607	-0.105987	0.0890403	0.0973328	-0.0526674	-0.080687	-0.0921341	0.075505	0.0650557	-0.0682222		LEN.Mal:Cold:LEN.Mal:Cold	-0.123416	-0.0979295	0.0918611	0.099006	-0.0294233	-0.0750815	-0.064349	0.0817404	0.071848	-0.000524951
MAT:Cold:MAT:Cold	-0.207026	-0.128175	-0.00812787	-0.0526674	0.475603	-0.0962607	-0.0298368	-0.0705451	-0.12536	0.393147		MAT:Cold:MAT:Cold	-0.287819	-0.197968	-0.0163984	-0.0294233	0.233165	-0.187653	-0.137793	-0.0532131	-0.104664	0.104424
CON.Fem:Warm:CON.Fem:Warm	0.101102	0.101181	-0.0646164	-0.080687	-0.0962607	0.123938	0.127825	-0.0886947	-0.0874041	-0.0298467		CON.Fem:Warm:CON.Fem:Warm	0.0886716	0.0755155	-0.06852	-0.0750815	-0.187653	0.088799	0.0736009	-0.0707562	-0.0774586	-0.169581
CON.Mal:Warm:CON.Mal:Warm	0.107546	0.130174	-0.0887657	-0.0921341	-0.0298368	0.127825	0.276854	-0.0712794	-0.0811486	0.160071		CON.Mal:Warm:CON.Mal:Warm	0.0561005	0.0873709	-0.0658955	-0.064349	-0.137793	0.0736009	0.199126	-0.0488294	-0.0506287	-0.0740878
LEN.Fem:Warm:LEN.Fem:Warm	-0.125467	-0.0939613	0.0751008	0.075505	-0.0705451	-0.0886947	-0.0712794	0.0950964	0.0816226	-0.0656354		LEN.Fem:Warm:LEN.Fem:Warm	-0.124383	-0.0887653	0.0795945	0.0817404	-0.0532131	-0.0707562	-0.0488294	0.0862495	0.0835298	-0.0134057
LEN.Mal:Warm:LEN.Mal:Warm	-0.132702	-0.0884632	0.0583508	0.0650557	-0.12536	-0.0874041	-0.0811486	0.0816226	0.109739	-0.0889379		LEN.Mal:Warm:LEN.Mal:Warm	-0.125359	-0.096626	0.0614305	0.071848	-0.104664	-0.0774586	-0.0506287	0.0835298	0.114709	-0.0556162
MAT:Warm:MAT:Warm	-0.164175	-0.0901769	-0.0406211	-0.0682222	0.393147	-0.0298467	0.160071	-0.0656354	-0.0889379	0.925712		MAT:Warm:MAT:Warm	-0.305802	-0.22307	0.00665443	-0.000524951	0.104424	-0.169581	-0.0740878	-0.0134057	-0.0556162	0.327303
upper	CON.Fem:Cold:CON.Fem:Cold	CON.Mal:Cold:CON.Mal:Cold	LEN.Fem:Cold:LEN.Fem:Cold	LEN.Mal:Cold:LEN.Mal:Cold	MAT:Cold:MAT:Cold	CON.Fem:Warm:CON.Fem:Warm	CON.Mal:Warm:CON.Mal:Warm	LEN.Fem:Warm:LEN.Fem:Warm	LEN.Mal:Warm:LEN.Mal:Warm	MAT:Warm:MAT:Warm		upper	CON.Fem:Cold:CON.Fem:Cold	CON.Mal:Cold:CON.Mal:Cold	LEN.Fem:Cold:LEN.Fem:Cold	LEN.Mal:Cold:LEN.Mal:Cold	MAT:Cold:MAT:Cold	CON.Fem:Warm:CON.Fem:Warm	CON.Mal:Warm:CON.Mal:Warm	LEN.Fem:Warm:LEN.Fem:Warm	LEN.Mal:Warm:LEN.Mal:Warm	MAT:Warm:MAT:Warm
CON.Fem:Cold:CON.Fem:Cold	0.430523	0.363671	0.0739284	0.0403058	0.232306	0.33859	0.430027	0.0401742	0.0473164	0.438584		CON.Fem:Cold:CON.Fem:Cold	0.403235	0.321326	0.0651459	0.0482587	0.115966	0.29471	0.334934	0.0359217	0.0484234	0.169799
CON.Mal:Cold:CON.Mal:Cold	0.363671	0.37887	0.0928284	0.0627227	0.268061	0.321107	0.437804	0.0560927	0.0754418	0.464696		CON.Mal:Cold:CON.Mal:Cold	0.321326	0.372272	0.0856579	0.0697088	0.18276	0.280159	0.351424	0.0670231	0.0637461	0.219767
LEN.Fem:Cold:LEN.Fem:Cold	0.0739284	0.0928284	0.346841	0.264786	0.37904	0.117714	0.162914	0.238147	0.224896	0.464609		LEN.Fem:Cold:LEN.Fem:Cold	0.0651459	0.0856579	0.360231	0.27636	0.349409	0.100921	0.163541	0.2439	0.235467	0.463073
LEN.Mal:Cold:LEN.Mal:Cold	0.0403058	0.0627227	0.264786	0.291058	0.289867	0.0855861	0.144186	0.224043	0.220417	0.405536		LEN.Mal:Cold:LEN.Mal:Cold	0.0482587	0.0697088	0.27636	0.293231	0.296789	0.0814177	0.139268	0.238383	0.235833	0.405013
MAT:Cold:MAT:Cold	0.232306	0.268061	0.37904	0.289867	1.47096	0.311374	0.523659	0.260279	0.235998	1.64624		MAT:Cold:MAT:Cold	0.115966	0.18276	0.349409	0.296789	1.15281	0.155919	0.321341	0.257279	0.22638	1.01923
CON.Fem:Warm:CON.Fem:Warm	0.33859	0.321107	0.117714	0.0855861	0.311374	0.38977	0.439606	0.0651365	0.0823261	0.559195		CON.Fem:Warm:CON.Fem:Warm	0.29471	0.280159	0.100921	0.0814177	0.155919	0.316018	0.325063	0.0739427	0.0704835	0.262723
CON.Mal:Warm:CON.Mal:Warm	0.430027	0.437804	0.162914	0.144186	0.523659	0.439606	0.776151	0.146116	0.148574	0.964858		CON.Mal:Warm:CON.Mal:Warm	0.334934	0.351424	0.163541	0.139268	0.321341	0.325063	0.620627	0.146945	0.153777	0.519616
LEN.Fem:Warm:LEN.Fem:Warm	0.0401742	0.0560927	0.238147	0.224043	0.260279	0.0651365	0.146116	0.25923	0.227652	0.393046		LEN.Fem:Warm:LEN.Fem:Warm	0.0359217	0.0670231	0.2439	0.238383	0.257279	0.0739427	0.146945	0.254859	0.240768	0.361444
LEN.Mal:Warm:LEN.Mal:Warm	0.0473164	0.0754418	0.224896	0.220417	0.235998	0.0823261	0.148574	0.227652	0.306048	0.357655		LEN.Mal:Warm:LEN.Mal:Warm	0.0484234	0.0637461	0.235467	0.235833	0.22638	0.0704835	0.153777	0.240768	0.30939	0.343946
MAT:Warm:MAT:Warm	0.438584	0.464696	0.464609	0.405536	1.64624	0.559195	0.964858	0.393046	0.357655	3.75773		MAT:Warm:MAT:Warm	0.169799	0.219767	0.463073	0.405013	1.01923	0.262723	0.519616	0.361444	0.343946	2.41496

### Sheet: File A2 - C
File A2. Common environmental covariance matrix (C). Estimates are for water-temperature-specific male and female condition (CON), male and female length (LEN) and male maturation probability (MAT) when either excluding or including additive vgll3 effects and proportion of variance explained by vglll3. Matrices contain mean and lower or upper 95% credible interval estimates across 1000 iterations.
vgll3 not in model												vgll3 in model												% vgll3
mean	CON.Fem:Cold:CON.Fem:Cold	CON.Mal:Cold:CON.Mal:Cold	LEN.Fem:Cold:LEN.Fem:Cold	LEN.Mal:Cold:LEN.Mal:Cold	MAT:Cold:MAT:Cold	CON.Fem:Warm:CON.Fem:Warm	CON.Mal:Warm:CON.Mal:Warm	LEN.Fem:Warm:LEN.Fem:Warm	LEN.Mal:Warm:LEN.Mal:Warm	MAT:Warm:MAT:Warm		mean	CON.Fem:Cold:CON.Fem:Cold	CON.Mal:Cold:CON.Mal:Cold	LEN.Fem:Cold:LEN.Fem:Cold	LEN.Mal:Cold:LEN.Mal:Cold	MAT:Cold:MAT:Cold	CON.Fem:Warm:CON.Fem:Warm	CON.Mal:Warm:CON.Mal:Warm	LEN.Fem:Warm:LEN.Fem:Warm	LEN.Mal:Warm:LEN.Mal:Warm	MAT:Warm:MAT:Warm		mean	CON.Fem:Cold:CON.Fem:Cold	CON.Mal:Cold:CON.Mal:Cold	LEN.Fem:Cold:LEN.Fem:Cold	LEN.Mal:Cold:LEN.Mal:Cold	MAT:Cold:MAT:Cold	CON.Fem:Warm:CON.Fem:Warm	CON.Mal:Warm:CON.Mal:Warm	LEN.Fem:Warm:LEN.Fem:Warm	LEN.Mal:Warm:LEN.Mal:Warm	MAT:Warm:MAT:Warm
CON.Fem:Cold:CON.Fem:Cold	0.114352	0.0797636	0.0356527	0.0314328	0.0114447	0	0	0	0	0		CON.Fem:Cold:CON.Fem:Cold	0.117914	0.0814238	0.036944	0.032473	0.0122584	0	0	0	0	0		CON.Fem:Cold:CON.Fem:Cold	-3.11508
CON.Mal:Cold:CON.Mal:Cold	0.0797636	0.118012	0.0378336	0.0342976	0.0145969	0	0	0	0	0		CON.Mal:Cold:CON.Mal:Cold	0.0814238	0.118389	0.038588	0.0349092	0.0145531	0	0	0	0	0		CON.Mal:Cold:CON.Mal:Cold		-0.319204
LEN.Fem:Cold:LEN.Fem:Cold	0.0356527	0.0378336	0.0321218	0.0191701	0.00766301	0	0	0	0	0		LEN.Fem:Cold:LEN.Fem:Cold	0.036944	0.038588	0.0332433	0.0193155	0.00798159	0	0	0	0	0		LEN.Fem:Cold:LEN.Fem:Cold			-3.49147
LEN.Mal:Cold:LEN.Mal:Cold	0.0314328	0.0342976	0.0191701	0.0278822	0.00783321	0	0	0	0	0		LEN.Mal:Cold:LEN.Mal:Cold	0.032473	0.0349092	0.0193155	0.0283427	0.00811414	0	0	0	0	0		LEN.Mal:Cold:LEN.Mal:Cold				-1.65153
MAT:Cold:MAT:Cold	0.0114447	0.0145969	0.00766301	0.00783321	0.0393105	0	0	0	0	0		MAT:Cold:MAT:Cold	0.0122584	0.0145531	0.00798159	0.00811414	0.0416337	0	0	0	0	0		MAT:Cold:MAT:Cold					-5.90967
CON.Fem:Warm:CON.Fem:Warm	0	0	0	0	0	0.119608	0.0768473	0.00313103	-0.000318951	-0.000171441		CON.Fem:Warm:CON.Fem:Warm	0	0	0	0	0	0.115676	0.0734386	0.0028042	-0.0001697	-0.000853672		CON.Fem:Warm:CON.Fem:Warm						3.28754
CON.Mal:Warm:CON.Mal:Warm	0	0	0	0	0	0.0768473	0.120565	0.00529228	0.0017437	0.00135336		CON.Mal:Warm:CON.Mal:Warm	0	0	0	0	0	0.0734386	0.116795	0.0049264	0.000701889	-0.000524307		CON.Mal:Warm:CON.Mal:Warm							3.1263
LEN.Fem:Warm:LEN.Fem:Warm	0	0	0	0	0	0.00313103	0.00529228	0.0146167	0.00433833	-9.51312e-05		LEN.Fem:Warm:LEN.Fem:Warm	0	0	0	0	0	0.0028042	0.0049264	0.0138942	0.00406091	-0.000267039		LEN.Fem:Warm:LEN.Fem:Warm								4.94299
LEN.Mal:Warm:LEN.Mal:Warm	0	0	0	0	0	-0.000318951	0.0017437	0.00433833	0.0117655	0.000753008		LEN.Mal:Warm:LEN.Mal:Warm	0	0	0	0	0	-0.0001697	0.000701889	0.00406091	0.0109414	0.000615737		LEN.Mal:Warm:LEN.Mal:Warm									7.00381
MAT:Warm:MAT:Warm	0	0	0	0	0	-0.000171441	0.00135336	-9.51312e-05	0.000753008	0.0132233		MAT:Warm:MAT:Warm	0	0	0	0	0	-0.000853672	-0.000524307	-0.000267039	0.000615737	0.00927587		MAT:Warm:MAT:Warm										29.8523
lower	CON.Fem:Cold:CON.Fem:Cold	CON.Mal:Cold:CON.Mal:Cold	LEN.Fem:Cold:LEN.Fem:Cold	LEN.Mal:Cold:LEN.Mal:Cold	MAT:Cold:MAT:Cold	CON.Fem:Warm:CON.Fem:Warm	CON.Mal:Warm:CON.Mal:Warm	LEN.Fem:Warm:LEN.Fem:Warm	LEN.Mal:Warm:LEN.Mal:Warm	MAT:Warm:MAT:Warm		lower	CON.Fem:Cold:CON.Fem:Cold	CON.Mal:Cold:CON.Mal:Cold	LEN.Fem:Cold:LEN.Fem:Cold	LEN.Mal:Cold:LEN.Mal:Cold	MAT:Cold:MAT:Cold	CON.Fem:Warm:CON.Fem:Warm	CON.Mal:Warm:CON.Mal:Warm	LEN.Fem:Warm:LEN.Fem:Warm	LEN.Mal:Warm:LEN.Mal:Warm	MAT:Warm:MAT:Warm
CON.Fem:Cold:CON.Fem:Cold	0.0289258	0.00403485	-0.0104052	-0.00390424	-0.0470571	0	0	0	0	0		CON.Fem:Cold:CON.Fem:Cold	0.0217914	0.0145878	-0.00225396	-0.0112988	-0.0547525	0	0	0	0	0
CON.Mal:Cold:CON.Mal:Cold	0.00403485	0.0227507	-0.00302526	-0.00687152	-0.0490144	0	0	0	0	0		CON.Mal:Cold:CON.Mal:Cold	0.0145878	0.0231034	-0.00988984	-0.0138479	-0.047586	0	0	0	0	0
LEN.Fem:Cold:LEN.Fem:Cold	-0.0104052	-0.00302526	0.00592035	-0.00057136	-0.0256738	0	0	0	0	0		LEN.Fem:Cold:LEN.Fem:Cold	-0.00225396	-0.00988984	0.00634889	-0.00298963	-0.0230699	0	0	0	0	0
LEN.Mal:Cold:LEN.Mal:Cold	-0.00390424	-0.00687152	-0.00057136	0.0047085	-0.0205838	0	0	0	0	0		LEN.Mal:Cold:LEN.Mal:Cold	-0.0112988	-0.0138479	-0.00298963	0.004094	-0.0174666	0	0	0	0	0
MAT:Cold:MAT:Cold	-0.0470571	-0.0490144	-0.0256738	-0.0205838	5.44923e-09	0	0	0	0	0		MAT:Cold:MAT:Cold	-0.0547525	-0.047586	-0.0230699	-0.0174666	1.32042e-08	0	0	0	0	0
CON.Fem:Warm:CON.Fem:Warm	0	0	0	0	0	0.0234284	0.00144195	-0.0317145	-0.0305828	-0.0359977		CON.Fem:Warm:CON.Fem:Warm	0	0	0	0	0	0.020816	-0.0105959	-0.02786	-0.0275544	-0.0342279
CON.Mal:Warm:CON.Mal:Warm	0	0	0	0	0	0.00144195	0.0217827	-0.0294109	-0.0280673	-0.040149		CON.Mal:Warm:CON.Mal:Warm	0	0	0	0	0	-0.0105959	0.0140381	-0.0251624	-0.0295585	-0.0371107
LEN.Fem:Warm:LEN.Fem:Warm	0	0	0	0	0	-0.0317145	-0.0294109	0.000511929	-0.00593698	-0.0132059		LEN.Fem:Warm:LEN.Fem:Warm	0	0	0	0	0	-0.02786	-0.0251624	0.000486872	-0.0051487	-0.0118287
LEN.Mal:Warm:LEN.Mal:Warm	0	0	0	0	0	-0.0305828	-0.0280673	-0.00593698	3.34364e-05	-0.00924676		LEN.Mal:Warm:LEN.Mal:Warm	0	0	0	0	0	-0.0275544	-0.0295585	-0.0051487	6.85592e-06	-0.00754398
MAT:Warm:MAT:Warm	0	0	0	0	0	-0.0359977	-0.040149	-0.0132059	-0.00924676	1.13072e-08		MAT:Warm:MAT:Warm	0	0	0	0	0	-0.0342279	-0.0371107	-0.0118287	-0.00754398	2.03278e-08
upper	CON.Fem:Cold:CON.Fem:Cold	CON.Mal:Cold:CON.Mal:Cold	LEN.Fem:Cold:LEN.Fem:Cold	LEN.Mal:Cold:LEN.Mal:Cold	MAT:Cold:MAT:Cold	CON.Fem:Warm:CON.Fem:Warm	CON.Mal:Warm:CON.Mal:Warm	LEN.Fem:Warm:LEN.Fem:Warm	LEN.Mal:Warm:LEN.Mal:Warm	MAT:Warm:MAT:Warm		upper	CON.Fem:Cold:CON.Fem:Cold	CON.Mal:Cold:CON.Mal:Cold	LEN.Fem:Cold:LEN.Fem:Cold	LEN.Mal:Cold:LEN.Mal:Cold	MAT:Cold:MAT:Cold	CON.Fem:Warm:CON.Fem:Warm	CON.Mal:Warm:CON.Mal:Warm	LEN.Fem:Warm:LEN.Fem:Warm	LEN.Mal:Warm:LEN.Mal:Warm	MAT:Warm:MAT:Warm
CON.Fem:Cold:CON.Fem:Cold	0.26693	0.200901	0.0995404	0.0932261	0.0938502	0	0	0	0	0		CON.Fem:Cold:CON.Fem:Cold	0.274474	0.219175	0.109625	0.0925365	0.0819582	0	0	0	0	0
CON.Mal:Cold:CON.Mal:Cold	0.200901	0.27096	0.0986494	0.0974568	0.100028	0	0	0	0	0		CON.Mal:Cold:CON.Mal:Cold	0.219175	0.259638	0.101682	0.0936167	0.0898128	0	0	0	0	0
LEN.Fem:Cold:LEN.Fem:Cold	0.0995404	0.0986494	0.0738402	0.0528981	0.0467137	0	0	0	0	0		LEN.Fem:Cold:LEN.Fem:Cold	0.109625	0.101682	0.0788936	0.0529033	0.0486439	0	0	0	0	0
LEN.Mal:Cold:LEN.Mal:Cold	0.0932261	0.0974568	0.0528981	0.0677192	0.0447934	0	0	0	0	0		LEN.Mal:Cold:LEN.Mal:Cold	0.0925365	0.0936167	0.0529033	0.068051	0.0505159	0	0	0	0	0
MAT:Cold:MAT:Cold	0.0938502	0.100028	0.0467137	0.0447934	0.160352	0	0	0	0	0		MAT:Cold:MAT:Cold	0.0819582	0.0898128	0.0486439	0.0505159	0.158681	0	0	0	0	0
CON.Fem:Warm:CON.Fem:Warm	0	0	0	0	0	0.255592	0.19363	0.0389553	0.0344237	0.0441571		CON.Fem:Warm:CON.Fem:Warm	0	0	0	0	0	0.275686	0.188299	0.0336983	0.0321753	0.0338182
CON.Mal:Warm:CON.Mal:Warm	0	0	0	0	0	0.19363	0.2906	0.0432496	0.035372	0.0408275		CON.Mal:Warm:CON.Mal:Warm	0	0	0	0	0	0.188299	0.266874	0.0413342	0.030503	0.0327733
LEN.Fem:Warm:LEN.Fem:Warm	0	0	0	0	0	0.0389553	0.0432496	0.0402078	0.0174853	0.0112194		LEN.Fem:Warm:LEN.Fem:Warm	0	0	0	0	0	0.0336983	0.0413342	0.0386564	0.0156431	0.0100924
LEN.Mal:Warm:LEN.Mal:Warm	0	0	0	0	0	0.0344237	0.035372	0.0174853	0.034694	0.0125962		LEN.Mal:Warm:LEN.Mal:Warm	0	0	0	0	0	0.0321753	0.030503	0.0156431	0.0293947	0.0116813
MAT:Warm:MAT:Warm	0	0	0	0	0	0.0441571	0.0408275	0.0112194	0.0125962	0.0534464		MAT:Warm:MAT:Warm	0	0	0	0	0	0.0338182	0.0327733	0.0100924	0.0116813	0.036549

### Sheet: File A3 - R
File A3. Random environmental covariance matrix (R). Estimates are for water-temperature-specific male and female condition (CON), male and female length (LEN) and male maturation probability (MAT) when either excluding or including additive vgll3 effects and proportion of variance explained by vgll3. Matrices contain mean and lower or upper 95% credible interval estimates across 1000 iterations.
vgll3 not in model												vgll3 in model												% vgll3
mean	CON.Fem:Cold:CON.Fem:Cold	CON.Mal:Cold:CON.Mal:Cold	LEN.Fem:Cold:LEN.Fem:Cold	LEN.Mal:Cold:LEN.Mal:Cold	MAT:Cold:MAT:Cold	CON.Fem:Warm:CON.Fem:Warm	CON.Mal:Warm:CON.Mal:Warm	LEN.Fem:Warm:LEN.Fem:Warm	LEN.Mal:Warm:LEN.Mal:Warm	MAT:Warm:MAT:Warm		mean	CON.Fem:Cold:CON.Fem:Cold	CON.Mal:Cold:CON.Mal:Cold	LEN.Fem:Cold:LEN.Fem:Cold	LEN.Mal:Cold:LEN.Mal:Cold	MAT:Cold:MAT:Cold	CON.Fem:Warm:CON.Fem:Warm	CON.Mal:Warm:CON.Mal:Warm	LEN.Fem:Warm:LEN.Fem:Warm	LEN.Mal:Warm:LEN.Mal:Warm	MAT:Warm:MAT:Warm	MAT:Warm:MAT:Warm	mean	CON.Fem:Cold:CON.Fem:Cold	CON.Mal:Cold:CON.Mal:Cold	LEN.Fem:Cold:LEN.Fem:Cold	LEN.Mal:Cold:LEN.Mal:Cold	MAT:Cold:MAT:Cold	CON.Fem:Warm:CON.Fem:Warm	CON.Mal:Warm:CON.Mal:Warm	LEN.Fem:Warm:LEN.Fem:Warm	LEN.Mal:Warm:LEN.Mal:Warm	MAT:Warm:MAT:Warm
CON.Fem:Cold:CON.Fem:Cold	0.333388	0	-0.0098553	0	0	0	0	0	0	0		CON.Fem:Cold:CON.Fem:Cold	0.342654	0	-0.00657907	0	0	0	0	0	0	0		CON.Fem:Cold:CON.Fem:Cold	-2.77942
CON.Mal:Cold:CON.Mal:Cold	0	0.449353	0	-0.0571869	0.159176	0	0	0	0	0		CON.Mal:Cold:CON.Mal:Cold	0	0.454428	0	-0.0554791	0.185495	0	0	0	0	0		CON.Mal:Cold:CON.Mal:Cold		-1.12931
LEN.Fem:Cold:LEN.Fem:Cold	-0.0098553	0	0.3273	0	0	0	0	0	0	0		LEN.Fem:Cold:LEN.Fem:Cold	-0.00657907	0	0.322171	0	0	0	0	0	0	0		LEN.Fem:Cold:LEN.Fem:Cold			1.56715
LEN.Mal:Cold:LEN.Mal:Cold	0	-0.0571869	0	0.342049	0.103814	0	0	0	0	0		LEN.Mal:Cold:LEN.Mal:Cold	0	-0.0554791	0	0.338087	0.0894886	0	0	0	0	0		LEN.Mal:Cold:LEN.Mal:Cold				1.15814
MAT:Cold:MAT:Cold	0	0.159176	0	0.103814	1	0	0	0	0	0		MAT:Cold:MAT:Cold	0	0.185495	0	0.0894886	1	0	0	0	0	0		MAT:Cold:MAT:Cold					0
CON.Fem:Warm:CON.Fem:Warm	0	0	0	0	0	0.405531	0	-0.0180695	0	0		CON.Fem:Warm:CON.Fem:Warm	0	0	0	0	0	0.425312	0	-0.0212207	0	0		CON.Fem:Warm:CON.Fem:Warm						-4.87787
CON.Mal:Warm:CON.Mal:Warm	0	0	0	0	0	0	0.504979	0	-0.0253147	0.266882		CON.Mal:Warm:CON.Mal:Warm	0	0	0	0	0	0	0.564397	0	-0.0311731	0.358141		CON.Mal:Warm:CON.Mal:Warm							-11.7663
LEN.Fem:Warm:LEN.Fem:Warm	0	0	0	0	0	-0.0180695	0	0.28902	0	0		LEN.Fem:Warm:LEN.Fem:Warm	0	0	0	0	0	-0.0212207	0	0.288058	0	0		LEN.Fem:Warm:LEN.Fem:Warm								0.332739
LEN.Mal:Warm:LEN.Mal:Warm	0	0	0	0	0	0	-0.0253147	0	0.278909	0.205711		LEN.Mal:Warm:LEN.Mal:Warm	0	0	0	0	0	0	-0.0311731	0	0.277504	0.171166		LEN.Mal:Warm:LEN.Mal:Warm									0.503695
MAT:Warm:MAT:Warm	0	0	0	0	0	0	0.266882	0	0.205711	1		MAT:Warm:MAT:Warm	0	0	0	0	0	0	0.358141	0	0.171166	1		MAT:Warm:MAT:Warm										0
lower	CON.Fem:Cold:CON.Fem:Cold	CON.Mal:Cold:CON.Mal:Cold	LEN.Fem:Cold:LEN.Fem:Cold	LEN.Mal:Cold:LEN.Mal:Cold	MAT:Cold:MAT:Cold	CON.Fem:Warm:CON.Fem:Warm	CON.Mal:Warm:CON.Mal:Warm	LEN.Fem:Warm:LEN.Fem:Warm	LEN.Mal:Warm:LEN.Mal:Warm	MAT:Warm:MAT:Warm		lower	CON.Fem:Cold:CON.Fem:Cold	CON.Mal:Cold:CON.Mal:Cold	LEN.Fem:Cold:LEN.Fem:Cold	LEN.Mal:Cold:LEN.Mal:Cold	MAT:Cold:MAT:Cold	CON.Fem:Warm:CON.Fem:Warm	CON.Mal:Warm:CON.Mal:Warm	LEN.Fem:Warm:LEN.Fem:Warm	LEN.Mal:Warm:LEN.Mal:Warm	MAT:Warm:MAT:Warm
CON.Fem:Cold:CON.Fem:Cold	0.240471	0	-0.0651282	0	0	0	0	0	0	0		CON.Fem:Cold:CON.Fem:Cold	0.255905	0	-0.058651	0	0	0	0	0	0	0
CON.Mal:Cold:CON.Mal:Cold	0	0.362395	0	-0.105919	0.00357043	0	0	0	0	0		CON.Mal:Cold:CON.Mal:Cold	0	0.375932	0	-0.10189	0.0232752	0	0	0	0	0
LEN.Fem:Cold:LEN.Fem:Cold	-0.0651282	0	0.254496	0	0	0	0	0	0	0		LEN.Fem:Cold:LEN.Fem:Cold	-0.058651	0	0.251223	0	0	0	0	0	0	0
LEN.Mal:Cold:LEN.Mal:Cold	0	-0.105919	0	0.279795	-0.0488235	0	0	0	0	0		LEN.Mal:Cold:LEN.Mal:Cold	0	-0.10189	0	0.277588	-0.0618185	0	0	0	0	0
MAT:Cold:MAT:Cold	0	0.00357043	0	-0.0488235	1	0	0	0	0	0		MAT:Cold:MAT:Cold	0	0.0232752	0	-0.0618185	1	0	0	0	0	0
CON.Fem:Warm:CON.Fem:Warm	0	0	0	0	0	0.323791	0	-0.0637903	0	0		CON.Fem:Warm:CON.Fem:Warm	0	0	0	0	0	0.344444	0	-0.0644164	0	0
CON.Mal:Warm:CON.Mal:Warm	0	0	0	0	0	0	0.359868	0	-0.0892431	0.087916		CON.Mal:Warm:CON.Mal:Warm	0	0	0	0	0	0	0.427363	0	-0.0881607	0.222687
LEN.Fem:Warm:LEN.Fem:Warm	0	0	0	0	0	-0.0637903	0	0.236309	0	0		LEN.Fem:Warm:LEN.Fem:Warm	0	0	0	0	0	-0.0644164	0	0.233149	0	0
LEN.Mal:Warm:LEN.Mal:Warm	0	0	0	0	0	0	-0.0892431	0	0.222862	0.0831266		LEN.Mal:Warm:LEN.Mal:Warm	0	0	0	0	0	0	-0.0881607	0	0.220323	0.067143
MAT:Warm:MAT:Warm	0	0	0	0	0	0	0.087916	0	0.0831266	1		MAT:Warm:MAT:Warm	0	0	0	0	0	0	0.222687	0	0.067143	1
upper	CON.Fem:Cold:CON.Fem:Cold	CON.Mal:Cold:CON.Mal:Cold	LEN.Fem:Cold:LEN.Fem:Cold	LEN.Mal:Cold:LEN.Mal:Cold	MAT:Cold:MAT:Cold	CON.Fem:Warm:CON.Fem:Warm	CON.Mal:Warm:CON.Mal:Warm	LEN.Fem:Warm:LEN.Fem:Warm	LEN.Mal:Warm:LEN.Mal:Warm	MAT:Warm:MAT:Warm		upper	CON.Fem:Cold:CON.Fem:Cold	CON.Mal:Cold:CON.Mal:Cold	LEN.Fem:Cold:LEN.Fem:Cold	LEN.Mal:Cold:LEN.Mal:Cold	MAT:Cold:MAT:Cold	CON.Fem:Warm:CON.Fem:Warm	CON.Mal:Warm:CON.Mal:Warm	LEN.Fem:Warm:LEN.Fem:Warm	LEN.Mal:Warm:LEN.Mal:Warm	MAT:Warm:MAT:Warm
CON.Fem:Cold:CON.Fem:Cold	0.410915	0	0.0395181	0	0	0	0	0	0	0		CON.Fem:Cold:CON.Fem:Cold	0.417155	0	0.0492637	0	0	0	0	0	0	0
CON.Mal:Cold:CON.Mal:Cold	0	0.525756	0	-0.00811305	0.317482	0	0	0	0	0		CON.Mal:Cold:CON.Mal:Cold	0	0.540108	0	-0.0036028	0.324971	0	0	0	0	0
LEN.Fem:Cold:LEN.Fem:Cold	0.0395181	0	0.387546	0	0	0	0	0	0	0		LEN.Fem:Cold:LEN.Fem:Cold	0.0492637	0	0.387647	0	0	0	0	0	0	0
LEN.Mal:Cold:LEN.Mal:Cold	0	-0.00811305	0	0.402913	0.265134	0	0	0	0	0		LEN.Mal:Cold:LEN.Mal:Cold	0	-0.0036028	0	0.398935	0.253698	0	0	0	0	0
MAT:Cold:MAT:Cold	0	0.317482	0	0.265134	1	0	0	0	0	0		MAT:Cold:MAT:Cold	0	0.324971	0	0.253698	1	0	0	0	0	0
CON.Fem:Warm:CON.Fem:Warm	0	0	0	0	0	0.476588	0	0.0255206	0	0		CON.Fem:Warm:CON.Fem:Warm	0	0	0	0	0	0.489418	0	0.0219775	0	0
CON.Mal:Warm:CON.Mal:Warm	0	0	0	0	0	0	0.634171	0	0.0351013	0.450373		CON.Mal:Warm:CON.Mal:Warm	0	0	0	0	0	0	0.678974	0	0.0270084	0.502299
LEN.Fem:Warm:LEN.Fem:Warm	0	0	0	0	0	0.0255206	0	0.338567	0	0		LEN.Fem:Warm:LEN.Fem:Warm	0	0	0	0	0	0.0219775	0	0.337093	0	0
LEN.Mal:Warm:LEN.Mal:Warm	0	0	0	0	0	0	0.0351013	0	0.339098	0.318866		LEN.Mal:Warm:LEN.Mal:Warm	0	0	0	0	0	0	0.0270084	0	0.336354	0.268611
MAT:Warm:MAT:Warm	0	0	0	0	0	0	0.450373	0	0.318866	1		MAT:Warm:MAT:Warm	0	0	0	0	0	0	0.502299	0	0.268611	1

### Sheet: File A4 - h2 & RG
File A4. Matrix with heritability (diagonals) and genetic correlation estimates (off-diagonals). Estimates are for water-temperature-specific male and female condition (CON), male and female length (LEN) and male maturation probability (MAT) when either excluding or including additive vgll3 effects and proportion of variance explained by vgll3. Matrices contain mean and lower or upper 95% credibl…
vgll3 not in model													vgll3 in model											% vgll3
mean	CON.Fem:Cold:CON.Fem:Cold	CON.Mal:Cold:CON.Mal:Cold	LEN.Fem:Cold:LEN.Fem:Cold	LEN.Mal:Cold:LEN.Mal:Cold	MAT:Cold:MAT:Cold	CON.Fem:Warm:CON.Fem:Warm	CON.Mal:Warm:CON.Mal:Warm	LEN.Fem:Warm:LEN.Fem:Warm	LEN.Mal:Warm:LEN.Mal:Warm	MAT:Warm:MAT:Warm		mean	CON.Fem:Cold:CON.Fem:Cold	CON.Mal:Cold:CON.Mal:Cold	LEN.Fem:Cold:LEN.Fem:Cold	LEN.Mal:Cold:LEN.Mal:Cold	MAT:Cold:MAT:Cold	CON.Fem:Warm:CON.Fem:Warm	CON.Mal:Warm:CON.Mal:Warm	LEN.Fem:Warm:LEN.Fem:Warm	LEN.Mal:Warm:LEN.Mal:Warm	MAT:Warm:MAT:Warm	MAT:Warm:MAT:Warm	mean	CON.Fem:Cold:CON.Fem:Cold	CON.Mal:Cold:CON.Mal:Cold	LEN.Fem:Cold:LEN.Fem:Cold	LEN.Mal:Cold:LEN.Mal:Cold	MAT:Cold:MAT:Cold	CON.Fem:Warm:CON.Fem:Warm	CON.Mal:Warm:CON.Mal:Warm	LEN.Fem:Warm:LEN.Fem:Warm	LEN.Mal:Warm:LEN.Mal:Warm	MAT:Warm:MAT:Warm
CON.Fem:Cold:CON.Fem:Cold	0.380253	0.873982	-0.0814474	-0.161694	0.0182281	0.834553	0.712039	-0.182359	-0.16279	0.14785		CON.Fem:Cold:CON.Fem:Cold	0.357472	0.849154	-0.1118	-0.174813	-0.156046	0.804866	0.588339	-0.182973	-0.187379	-0.11548		CON.Fem:Cold:CON.Fem:Cold	5.99109
CON.Mal:Cold:CON.Mal:Cold	0.873982	0.293788	0.00913486	-0.0657417	0.122821	0.851841	0.820414	-0.0606955	-0.0294765	0.272682		CON.Mal:Cold:CON.Mal:Cold	0.849154	0.280279	-0.0198089	-0.0764197	-0.0509825	0.816341	0.722171	-0.0596716	-0.0540123	0.0262929		CON.Mal:Cold:CON.Mal:Cold		4.59823
LEN.Fem:Cold:LEN.Fem:Cold	-0.0814474	0.00913486	0.376474	0.849244	0.348471	0.0619291	0.113986	0.777557	0.649233	0.286563		LEN.Fem:Cold:LEN.Fem:Cold	-0.1118	-0.0198089	0.389646	0.860075	0.402354	0.0561353	0.163485	0.797798	0.670014	0.391228		LEN.Fem:Cold:LEN.Fem:Cold			-3.49873
LEN.Mal:Cold:LEN.Mal:Cold	-0.161694	-0.0657417	0.849244	0.329702	0.303457	-0.00917673	0.0698567	0.830546	0.737479	0.240985		LEN.Mal:Cold:LEN.Mal:Cold	-0.174813	-0.0764197	0.860075	0.340512	0.377626	0.00607081	0.145032	0.836595	0.750258	0.378146		LEN.Mal:Cold:LEN.Mal:Cold				-3.27872
MAT:Cold:MAT:Cold	0.0182281	0.122821	0.348471	0.303457	0.464128	0.189187	0.327939	0.233481	0.146346	0.700105		MAT:Cold:MAT:Cold	-0.156046	-0.0509825	0.402354	0.377626	0.389423	-0.0117902	0.150598	0.287947	0.164444	0.613881		MAT:Cold:MAT:Cold					16.0958
CON.Fem:Warm:CON.Fem:Warm	0.834553	0.851841	0.0619291	-0.00917673	0.189187	0.316059	0.802351	-0.0317569	-0.0204731	0.345851		CON.Fem:Warm:CON.Fem:Warm	0.804866	0.816341	0.0561353	0.00607081	-0.0117902	0.268643	0.700343	-0.000228163	-0.0190924	0.0886482		CON.Fem:Warm:CON.Fem:Warm						15.0022
CON.Mal:Warm:CON.Mal:Warm	0.712039	0.820414	0.113986	0.0698567	0.327939	0.802351	0.445223	0.112976	0.130273	0.491359		CON.Mal:Warm:CON.Mal:Warm	0.588339	0.722171	0.163485	0.145032	0.150598	0.700343	0.362882	0.203155	0.188524	0.280866		CON.Mal:Warm:CON.Mal:Warm							18.4942
LEN.Fem:Warm:LEN.Fem:Warm	-0.182359	-0.0606955	0.777557	0.830546	0.233481	-0.0317569	0.112976	0.354369	0.843479	0.211026		LEN.Fem:Warm:LEN.Fem:Warm	-0.182973	-0.0596716	0.797798	0.836595	0.287947	-0.000228163	0.203155	0.359734	0.841618	0.335915		LEN.Fem:Warm:LEN.Fem:Warm								-1.51394
LEN.Mal:Warm:LEN.Mal:Warm	-0.16279	-0.0294765	0.649233	0.737479	0.146346	-0.0204731	0.130273	0.843479	0.403209	0.164757		LEN.Mal:Warm:LEN.Mal:Warm	-0.187379	-0.0540123	0.670014	0.750258	0.164444	-0.0190924	0.188524	0.841618	0.408808	0.240048		LEN.Mal:Warm:LEN.Mal:Warm									-1.38875
MAT:Warm:MAT:Warm	0.14785	0.272682	0.286563	0.240985	0.700105	0.345851	0.491359	0.211026	0.164757	0.671068		MAT:Warm:MAT:Warm	-0.11548	0.0262929	0.391228	0.378146	0.613881	0.0886482	0.280866	0.335915	0.240048	0.504482		MAT:Warm:MAT:Warm										24.8241
										1.44587
lower	CON.Fem:Cold:CON.Fem:Cold	CON.Mal:Cold:CON.Mal:Cold	LEN.Fem:Cold:LEN.Fem:Cold	LEN.Mal:Cold:LEN.Mal:Cold	MAT:Cold:MAT:Cold	CON.Fem:Warm:CON.Fem:Warm	CON.Mal:Warm:CON.Mal:Warm	LEN.Fem:Warm:LEN.Fem:Warm	LEN.Mal:Warm:LEN.Mal:Warm	MAT:Warm:MAT:Warm		lower	CON.Fem:Cold:CON.Fem:Cold	CON.Mal:Cold:CON.Mal:Cold	LEN.Fem:Cold:LEN.Fem:Cold	LEN.Mal:Cold:LEN.Mal:Cold	MAT:Cold:MAT:Cold	CON.Fem:Warm:CON.Fem:Warm	CON.Mal:Warm:CON.Mal:Warm	LEN.Fem:Warm:LEN.Fem:Warm	LEN.Mal:Warm:LEN.Mal:Warm	MAT:Warm:MAT:Warm
CON.Fem:Cold:CON.Fem:Cold	0.209216	0.741005	-0.423265	-0.517614	-0.389284	0.661964	0.474962	-0.523369	-0.512789	-0.185446		CON.Fem:Cold:CON.Fem:Cold	0.195564	0.700849	-0.452916	-0.495753	-0.593384	0.627483	0.276486	-0.533503	-0.525759	-0.481544
CON.Mal:Cold:CON.Mal:Cold	0.741005	0.146296	-0.339138	-0.430949	-0.264479	0.695442	0.644546	-0.423772	-0.391312	-0.0735714		CON.Mal:Cold:CON.Mal:Cold	0.700849	0.136626	-0.388296	-0.423949	-0.506953	0.628608	0.477083	-0.41019	-0.412043	-0.361157
LEN.Fem:Cold:LEN.Fem:Cold	-0.423265	-0.339138	0.234466	0.699306	-0.0331062	-0.305988	-0.245044	0.570902	0.413736	-0.0354263		LEN.Fem:Cold:LEN.Fem:Cold	-0.452916	-0.388296	0.241101	0.716772	0.00946193	-0.310055	-0.191391	0.623121	0.422386	0.0858871
LEN.Mal:Cold:LEN.Mal:Cold	-0.517614	-0.430949	0.699306	0.189909	-0.0866013	-0.368607	-0.283197	0.676442	0.530965	-0.0537814		LEN.Mal:Cold:LEN.Mal:Cold	-0.495753	-0.423949	0.716772	0.199542	-0.0338326	-0.394468	-0.214354	0.670393	0.539668	0.0833963
MAT:Cold:MAT:Cold	-0.389284	-0.264479	-0.0331062	-0.0866013	0.320561	-0.212623	-0.00622094	-0.177225	-0.262315	0.453926		MAT:Cold:MAT:Cold	-0.593384	-0.506953	0.00946193	-0.0338326	0.199054	-0.424261	-0.288859	-0.113359	-0.258482	0.292549
CON.Fem:Warm:CON.Fem:Warm	0.661964	0.695442	-0.305988	-0.368607	-0.212623	0.178223	0.621253	-0.381414	-0.372786	0.0262541		CON.Fem:Warm:CON.Fem:Warm	0.627483	0.628608	-0.310055	-0.394468	-0.424261	0.124828	0.448815	-0.345721	-0.37169	-0.289466
CON.Mal:Warm:CON.Mal:Warm	0.474962	0.644546	-0.245044	-0.283197	-0.00622094	0.621253	0.267516	-0.232035	-0.238853	0.252963		CON.Mal:Warm:CON.Mal:Warm	0.276486	0.477083	-0.191391	-0.214354	-0.288859	0.448815	0.210708	-0.120381	-0.139988	-0.0570088
LEN.Fem:Warm:LEN.Fem:Warm	-0.523369	-0.423772	0.570902	0.676442	-0.177225	-0.381414	-0.232035	0.209128	0.689315	-0.137367		LEN.Fem:Warm:LEN.Fem:Warm	-0.533503	-0.41019	0.623121	0.670393	-0.113359	-0.345721	-0.120381	0.222036	0.680773	0.0140479
LEN.Mal:Warm:LEN.Mal:Warm	-0.512789	-0.391312	0.413736	0.530965	-0.262315	-0.372786	-0.238853	0.689315	0.26118	-0.136802		LEN.Mal:Warm:LEN.Mal:Warm	-0.525759	-0.412043	0.422386	0.539668	-0.258482	-0.37169	-0.139988	0.680773	0.254653	-0.10113
MAT:Warm:MAT:Warm	-0.185446	-0.0735714	-0.0354263	-0.0537814	0.453926	0.0262541	0.252963	-0.137367	-0.136802	0.517516		MAT:Warm:MAT:Warm	-0.481544	-0.361157	0.0858871	0.0833963	0.292549	-0.289466	-0.0570088	0.0140479	-0.10113	0.288344
upper	CON.Fem:Cold:CON.Fem:Cold	CON.Mal:Cold:CON.Mal:Cold	LEN.Fem:Cold:LEN.Fem:Cold	LEN.Mal:Cold:LEN.Mal:Cold	MAT:Cold:MAT:Cold	CON.Fem:Warm:CON.Fem:Warm	CON.Mal:Warm:CON.Mal:Warm	LEN.Fem:Warm:LEN.Fem:Warm	LEN.Mal:Warm:LEN.Mal:Warm	MAT:Warm:MAT:Warm		upper	CON.Fem:Cold:CON.Fem:Cold	CON.Mal:Cold:CON.Mal:Cold	LEN.Fem:Cold:LEN.Fem:Cold	LEN.Mal:Cold:LEN.Mal:Cold	MAT:Cold:MAT:Cold	CON.Fem:Warm:CON.Fem:Warm	CON.Mal:Warm:CON.Mal:Warm	LEN.Fem:Warm:LEN.Fem:Warm	LEN.Mal:Warm:LEN.Mal:Warm	MAT:Warm:MAT:Warm
CON.Fem:Cold:CON.Fem:Cold	0.573229	0.974747	0.288802	0.193773	0.424119	0.951499	0.886518	0.146098	0.192045	0.518514		CON.Fem:Cold:CON.Fem:Cold	0.544552	0.9726	0.263421	0.213295	0.289142	0.950135	0.8553	0.158967	0.184046	0.291723
CON.Mal:Cold:CON.Mal:Cold	0.974747	0.456223	0.384439	0.301623	0.510188	0.966703	0.956376	0.28492	0.328091	0.585904		CON.Mal:Cold:CON.Mal:Cold	0.9726	0.430905	0.347388	0.309859	0.385702	0.954912	0.921298	0.315105	0.284785	0.416769
LEN.Fem:Cold:LEN.Fem:Cold	0.288802	0.384439	0.555521	0.974447	0.698246	0.43787	0.476374	0.933746	0.878403	0.56386		LEN.Fem:Cold:LEN.Fem:Cold	0.263421	0.347388	0.568513	0.97413	0.747734	0.438123	0.514925	0.950901	0.878019	0.715234
LEN.Mal:Cold:LEN.Mal:Cold	0.193773	0.301623	0.974447	0.48102	0.644754	0.361364	0.434237	0.959187	0.915131	0.579087		LEN.Mal:Cold:LEN.Mal:Cold	0.213295	0.309859	0.97413	0.494156	0.712619	0.347573	0.490349	0.961575	0.931014	0.702496
MAT:Cold:MAT:Cold	0.424119	0.510188	0.698246	0.644754	0.592202	0.564692	0.685962	0.61141	0.530544	0.932005		MAT:Cold:MAT:Cold	0.289142	0.385702	0.747734	0.712619	0.535757	0.462042	0.53405	0.690388	0.585164	0.895459
CON.Fem:Warm:CON.Fem:Warm	0.951499	0.966703	0.43787	0.361364	0.564692	0.488178	0.943882	0.330973	0.342911	0.664132		CON.Fem:Warm:CON.Fem:Warm	0.950135	0.954912	0.438123	0.347573	0.462042	0.408767	0.909554	0.391032	0.328866	0.482109
CON.Mal:Warm:CON.Mal:Warm	0.886518	0.956376	0.476374	0.434237	0.685962	0.943882	0.639615	0.45978	0.436063	0.726039		CON.Mal:Warm:CON.Mal:Warm	0.8553	0.921298	0.514925	0.490349	0.53405	0.909554	0.551252	0.570384	0.518747	0.607459
LEN.Fem:Warm:LEN.Fem:Warm	0.146098	0.28492	0.933746	0.959187	0.61141	0.330973	0.45978	0.499504	0.960551	0.505809		LEN.Fem:Warm:LEN.Fem:Warm	0.158967	0.315105	0.950901	0.961575	0.690388	0.391032	0.570384	0.515129	0.96754	0.65368
LEN.Mal:Warm:LEN.Mal:Warm	0.192045	0.328091	0.878403	0.915131	0.530544	0.342911	0.436063	0.960551	0.569758	0.454556		LEN.Mal:Warm:LEN.Mal:Warm	0.184046	0.284785	0.878019	0.931014	0.585164	0.328866	0.518747	0.96754	0.574584	0.553782
MAT:Warm:MAT:Warm	0.518514	0.585904	0.56386	0.579087	0.932005	0.664132	0.726039	0.505809	0.454556	0.805751		MAT:Warm:MAT:Warm	0.291723	0.416769	0.715234	0.702496	0.895459	0.482109	0.607459	0.65368	0.553782	0.728829
